# Integrated Drivers of Basal and Acute Immunity in Diverse Human Populations

**DOI:** 10.1101/2023.03.25.534227

**Authors:** Aisha Souquette, E. Kaitlynn Allen, Christine M. Oshansky, Li Tang, Sook-san Wong, Trushar Jeevan, Lei Shi, Stanley Pounds, George Elias, Guillermina Kuan, Angel Balmaseda, Raul Zapata, Kathryn Shaw-Saliba, Pierre Van Damme, Viggo Van Tendeloo, Juan Carlos Dib, Benson Ogunjimi, Richard Webby, Stacey Schultz-Cherry, Andrew Pekosz, Richard Rothman, Aubree Gordon, Paul G. Thomas

**Affiliations:** Department of Immunology, St. Jude Children’s Research Hospital, Memphis, Tennessee, 38105, USA; University of Tennessee Health Science Center, Memphis, Tennessee, 38163, USA; Department of Biostatistics, St. Jude Children’s Research Hospital, Memphis, Tennessee, 38105, USA; Department of Infectious Disease, St. Jude Children’s Research Hospital, Memphis, Tennessee, 38105, USA; Laboratory of Experimental Hematology (LEH), Vaccine and Infectious Disease Institute, University of Antwerp, Antwerp, 2610, Belgium; Center for Health Economics Research and Modeling Infectious Diseases (CHERMID), Vaccine and Infectious Disease Institute, University of Antwerp, Antwerp, 2610, Belgium; Antwerp Center for Translational Immunology and Virology (ACTIV), Vaccine and Infectious Disease Institute, University of Antwerp, Antwerp, 2610, Belgium; Antwerp Unit for Data Analysis and Computation in Immunology and Sequencing (AUDACIS), University of Antwerp, Antwerp, 2610, Belgium; Centro de Salud Sócrates Flores Vivas, Ministry of Health, Managua, 12014, Nicaragua; Centro Nacional de Diagnóstico y Referencia, Ministry of Health, Managua, 16064, Nicaragua; Sustainable Sciences Institute (Site - Managua, Nicaragua), San Francisco, California, 94102, USA; Department of Emergency Medicine, Johns Hopkins University School of Medicine, Baltimore, MD, 21209, USA; Center for the Evaluation of Vaccination (CEV), Vaccine and Infectious Disease Institute, University of Antwerp, Antwerp, 2610, Belgium; Department of Medicine, Universidad del Norte, Barranquilla, 081001, Colombia; Department of Paediatrics, Antwerp University Hospital, Antwerp, 2610, Belgium; W. Harry Feinstone Department of Molecular Microbiology and Immunology, The Johns Hopkins Bloomberg School of Public Health, Baltimore, Maryland 21205, USA; Department of Epidemiology, School of Public Health, University of Michigan, Ann Arbor, Michigan, 48109, USA

**Keywords:** immune variation, influenza, herpesvirus, co-infection, systems immunology, basal immunity, acute immunity, immunogenetics, immunophenotype, correlate of severity

## Abstract

Prior studies have identified genetic, infectious, and biological associations with immune competence and disease severity; however, there have been few integrative analyses of these factors and study populations are often limited in demographic diversity. Utilizing samples from 1,705 individuals in 5 countries, we examined putative determinants of immunity, including: single nucleotide polymorphisms, ancestry informative markers, herpesvirus status, age, and sex. In healthy subjects, we found significant differences in cytokine levels, leukocyte phenotypes, and gene expression. Transcriptional responses also varied by cohort, and the most significant determinant was ancestry. In influenza infected subjects, we found two disease severity immunophenotypes, largely driven by age. Additionally, cytokine regression models show each determinant differentially contributes to acute immune variation, with unique and interactive, location-specific herpesvirus effects. These results provide novel insight into the scope of immune heterogeneity across diverse populations, the integrative effects of factors which drive it, and the consequences for illness outcomes.
