## Supplemental Table 1 for "Integrated Drivers of Basal and Acute Immunity in Diverse Human Populations"

### Sheet: Sheet1
Cohort	SNP Label	Genotype	n	Percent
Memphis	EGF_EGF_rs11568943	AA	7	3.05677
Memphis	EGF_EGF_rs11568943	AG	63	27.5109
Memphis	EGF_EGF_rs11568943	GG	159	69.4323
Memphis	EGF_EGF_rs11569017	AA	225	96.9828
Memphis	EGF_EGF_rs11569017	AT	6	2.58621
Memphis	EGF_EGF_rs11569017	TT	1	0.431034
Memphis	EGF_EGF_rs11569046	CC	3	1.2931
Memphis	EGF_EGF_rs11569046	CT	43	18.5345
Memphis	EGF_EGF_rs11569046	TT	186	80.1724
Memphis	EGF_EGF_rs11569146	CC	197	84.9138
Memphis	EGF_EGF_rs11569146	CT	35	15.0862
Memphis	EGF_EGF_rs11569149	AA	207	90.393
Memphis	EGF_EGF_rs11569149	AG	22	9.60699
Memphis	EGF_EGF_rs2237051	AA	132	56.8966
Memphis	EGF_EGF_rs2237051	AG	80	34.4828
Memphis	EGF_EGF_rs2237051	GG	20	8.62069
Memphis	EGF_EGF_rs3733625	AG	230	99.5671
Memphis	EGF_EGF_rs3733625	GG	1	0.4329
Memphis	EGF_EGF_rs4444903	AA	34	14.8472
Memphis	EGF_EGF_rs4444903	AG	109	47.5983
Memphis	EGF_EGF_rs4444903	GG	86	37.5546
Memphis	EGF_EGF_rs4698803	AA	5	2.15517
Memphis	EGF_EGF_rs4698803	AT	19	8.18966
Memphis	EGF_EGF_rs4698803	TT	208	89.6552
Memphis	EGF_EGF_rs7653900	CC	79	33.9056
Memphis	EGF_EGF_rs7653900	CT	99	42.4893
Memphis	EGF_EGF_rs7653900	TT	55	23.6052
Memphis	Eotaxin_CCL11_rs5027581	AA	110	48.0349
Memphis	Eotaxin_CCL11_rs5027581	AT	88	38.4279
Memphis	Eotaxin_CCL11_rs5027581	TT	31	13.5371
Memphis	FGF2_FGF2_rs1048201	CC	199	85.7759
Memphis	FGF2_FGF2_rs1048201	CT	29	12.5
Memphis	FGF2_FGF2_rs1048201	TT	4	1.72414
Memphis	FGF2_FGF2_rs3747676	CC	25	10.7759
Memphis	FGF2_FGF2_rs3747676	CT	45	19.3966
Memphis	FGF2_FGF2_rs3747676	TT	162	69.8276
Memphis	FGF2_FGF2_rs41278093	AG	22	9.48276
Memphis	FGF2_FGF2_rs41278093	GG	210	90.5172
Memphis	FGF2_FGF2_rs41348645	AA	95	41.1255
Memphis	FGF2_FGF2_rs41348645	AG	94	40.6926
Memphis	FGF2_FGF2_rs41348645	GG	42	18.1818
Memphis	FGF2_FGF2_rs41501547	AA	188	81.0345
Memphis	FGF2_FGF2_rs41501547	AG	42	18.1034
Memphis	FGF2_FGF2_rs41501547	GG	2	0.862069
Memphis	FGF2_FGF2_rs45504296	CT	232	100
Memphis	FGF2_FGF2_rs7655413	CC	59	25.431
Memphis	FGF2_FGF2_rs7655413	CT	106	45.6897
Memphis	FGF2_FGF2_rs7655413	TT	67	28.8793
Memphis	FKN_CX3CL1_rs2239350	CC	208	90.0433
Memphis	FKN_CX3CL1_rs2239350	CG	22	9.52381
Memphis	FKN_CX3CL1_rs2239350	GG	1	0.4329
Memphis	FKN_CX3CL1_rs78604892	AG	229	99.5652
Memphis	FKN_CX3CL1_rs78604892	GG	1	0.434783
Memphis	FKN_CX3CL1_rs8323	AA	103	44.7826
Memphis	FKN_CX3CL1_rs8323	AG	110	47.8261
Memphis	FKN_CX3CL1_rs8323	GG	17	7.3913
Memphis	Flt3.Ligand_FLT3LG_rs1042122	CC	118	51.0823
Memphis	Flt3.Ligand_FLT3LG_rs1042122	CT	74	32.0346
Memphis	Flt3.Ligand_FLT3LG_rs1042122	TT	39	16.8831
Memphis	Flt3.Ligand_FLT3LG_rs17272847	AG	13	5.67686
Memphis	Flt3.Ligand_FLT3LG_rs17272847	GG	216	94.3231
Memphis	Flt3.Ligand_FLT3LG_rs2946871	CC	184	80.3493
Memphis	Flt3.Ligand_FLT3LG_rs2946871	CG	40	17.4672
Memphis	Flt3.Ligand_FLT3LG_rs2946871	GG	5	2.18341
Memphis	GCSF_CSF3_rs1042657	CC	3	1.31004
Memphis	GCSF_CSF3_rs1042657	CT	29	12.6638
Memphis	GCSF_CSF3_rs1042657	TT	197	86.0262
Memphis	GCSF_CSF3_rs1042658	CC	119	51.7391
Memphis	GCSF_CSF3_rs1042658	CT	91	39.5652
Memphis	GCSF_CSF3_rs1042658	TT	20	8.69565
Memphis	GCSF_CSF3_rs2827	CC	97	42.1739
Memphis	GCSF_CSF3_rs2827	CT	95	41.3043
Memphis	GCSF_CSF3_rs2827	TT	38	16.5217
Memphis	GROa_CXCL1_rs1957068	CC	190	81.5451
Memphis	GROa_CXCL1_rs1957068	CT	43	18.4549
Memphis	IFNa2_IFNA2_rs10120977	AA	202	87.069
Memphis	IFNa2_IFNA2_rs10120977	AG	23	9.91379
Memphis	IFNa2_IFNA2_rs10120977	GG	7	3.01724
Memphis	IL10_IL10_rs3024496	CC	32	13.7931
Memphis	IL10_IL10_rs3024496	CT	109	46.9828
Memphis	IL10_IL10_rs3024496	TT	91	39.2241
Memphis	IL10_IL10_rs3024498	AA	181	78.0172
Memphis	IL10_IL10_rs3024498	AG	45	19.3966
Memphis	IL10_IL10_rs3024498	GG	6	2.58621
Memphis	IL12p40_IL12B_rs1368439	GT	36	15.5844
Memphis	IL12p40_IL12B_rs1368439	TT	195	84.4156
Memphis	IL12p40_IL12B_rs3212227	AA	117	50.431
Memphis	IL12p40_IL12B_rs3212227	AC	98	42.2414
Memphis	IL12p40_IL12B_rs3212227	CC	17	7.32759
Memphis	IL12p70_IL12A_rs2227314	GG	34	14.5923
Memphis	IL12p70_IL12A_rs2227314	GT	90	38.6266
Memphis	IL12p70_IL12A_rs2227314	TT	109	46.7811
Memphis	IL12p70_IL12A_rs568408	AA	8	3.44828
Memphis	IL12p70_IL12A_rs568408	AG	67	28.8793
Memphis	IL12p70_IL12A_rs568408	GG	157	67.6724
Memphis	IL13_IL13_rs20541	CC	160	70.1754
Memphis	IL13_IL13_rs20541	CT	61	26.7544
Memphis	IL13_IL13_rs20541	TT	7	3.07018
Memphis	IL13_IL13_rs847	AA	4	1.7316
Memphis	IL13_IL13_rs847	AG	48	20.7792
Memphis	IL13_IL13_rs847	GG	179	77.4892
Memphis	IL13_IL13_rs848	GG	77	33.0472
Memphis	IL13_IL13_rs848	GT	103	44.206
Memphis	IL13_IL13_rs848	TT	53	22.7468
Memphis	IL15_IL15_rs10519613	AC	19	8.18966
Memphis	IL15_IL15_rs10519613	CC	213	91.8103
Memphis	IL15_IL15_rs1057972	AA	32	13.7931
Memphis	IL15_IL15_rs1057972	AT	102	43.9655
Memphis	IL15_IL15_rs1057972	TT	98	42.2414
Memphis	IL15_IL15_rs10833	AA	7	3.05677
Memphis	IL15_IL15_rs10833	AG	59	25.7642
Memphis	IL15_IL15_rs10833	GG	163	71.179
Memphis	IL15_IL15_rs2254514	CC	156	67.2414
Memphis	IL15_IL15_rs2254514	CT	70	30.1724
Memphis	IL15_IL15_rs2254514	TT	6	2.58621
Memphis	IL15_IL15_rs2291596	CC	31	13.3621
Memphis	IL15_IL15_rs2291596	CT	109	46.9828
Memphis	IL15_IL15_rs2291596	TT	92	39.6552
Memphis	IL15_IL15_rs56245420	AA	232	100
Memphis	IL15_IL15_rs73851531	CC	2	0.865801
Memphis	IL15_IL15_rs73851531	CT	26	11.2554
Memphis	IL15_IL15_rs73851531	TT	203	87.8788
Memphis	IL17A_IL17A_rs1974226	AA	5	2.14592
Memphis	IL17A_IL17A_rs1974226	AG	38	16.309
Memphis	IL17A_IL17A_rs1974226	GG	190	81.5451
Memphis	IL17A_IL17A_rs3748067	AG	12	5.19481
Memphis	IL17A_IL17A_rs3748067	GG	219	94.8052
Memphis	IL17A_IL17A_rs7747909	AA	3	1.2987
Memphis	IL17A_IL17A_rs7747909	AG	51	22.0779
Memphis	IL17A_IL17A_rs7747909	GG	177	76.6234
Memphis	IL18_IL18_rs360717	AA	18	7.75862
Memphis	IL18_IL18_rs360717	AG	88	37.931
Memphis	IL18_IL18_rs360717	GG	126	54.3103
Memphis	IL18_IL18_rs5744292	AA	190	82.9694
Memphis	IL18_IL18_rs5744292	AG	39	17.0306
Memphis	IL1a_IL1A_rs1304037	AA	100	43.1034
Memphis	IL1a_IL1A_rs1304037	AG	106	45.6897
Memphis	IL1a_IL1A_rs1304037	GG	26	11.2069
Memphis	IL1a_IL1A_rs2856836	CC	8	3.44828
Memphis	IL1a_IL1A_rs2856836	CT	68	29.3103
Memphis	IL1a_IL1A_rs2856836	TT	156	67.2414
Memphis	IL1a_IL1A_rs3783590	AA	7	3.07018
Memphis	IL1a_IL1A_rs3783590	AT	44	19.2982
Memphis	IL1a_IL1A_rs3783590	TT	177	77.6316
Memphis	IL1b_IL1B_rs1071676	CC	5	2.15517
Memphis	IL1b_IL1B_rs1071676	CG	53	22.8448
Memphis	IL1b_IL1B_rs1071676	GG	174	75
Memphis	IL1Ra_IL1RN_rs17042917	AA	11	4.74138
Memphis	IL1Ra_IL1RN_rs17042917	AG	51	21.9828
Memphis	IL1Ra_IL1RN_rs17042917	GG	170	73.2759
Memphis	IL1Ra_IL1RN_rs315951	CC	37	15.9483
Memphis	IL1Ra_IL1RN_rs315951	CG	109	46.9828
Memphis	IL1Ra_IL1RN_rs315951	GG	86	37.069
Memphis	IL4_IL4_rs2070874	CC	95	41.1255
Memphis	IL4_IL4_rs2070874	CT	95	41.1255
Memphis	IL4_IL4_rs2070874	TT	41	17.7489
Memphis	IL4_IL4_rs2243274	AA	79	34.6491
Memphis	IL4_IL4_rs2243274	AG	89	39.0351
Memphis	IL4_IL4_rs2243274	GG	60	26.3158
Memphis	IL4_IL4_rs2243290	AA	31	13.3621
Memphis	IL4_IL4_rs2243290	AC	86	37.069
Memphis	IL4_IL4_rs2243290	CC	115	49.569
Memphis	IL6_IL6_rs1548216	CC	7	3.01724
Memphis	IL6_IL6_rs1548216	CG	50	21.5517
Memphis	IL6_IL6_rs1548216	GG	175	75.431
Memphis	IL8_IL8_rs1126647	AA	155	66.8103
Memphis	IL8_IL8_rs1126647	AT	59	25.431
Memphis	IL8_IL8_rs1126647	TT	18	7.75862
Memphis	IL8_IL8_rs2227538	CC	151	65.0862
Memphis	IL8_IL8_rs2227538	CT	68	29.3103
Memphis	IL8_IL8_rs2227538	TT	13	5.60345
Memphis	IL9_IL9_rs2069885	CC	192	82.7586
Memphis	IL9_IL9_rs2069885	CT	38	16.3793
Memphis	IL9_IL9_rs2069885	TT	2	0.862069
Memphis	IP10_CXCL10_rs3921	CC	82	35.1931
Memphis	IP10_CXCL10_rs3921	CG	121	51.9313
Memphis	IP10_CXCL10_rs3921	GG	30	12.8755
Memphis	IRF3_IRF3_rs2304204	AA	45	19.6507
Memphis	IRF3_IRF3_rs2304204	AG	92	40.1747
Memphis	IRF3_IRF3_rs2304204	GG	92	40.1747
Memphis	IRF7_IRF7_rs1131665	AA	67	29.5154
Memphis	IRF7_IRF7_rs1131665	AG	119	52.4229
Memphis	IRF7_IRF7_rs1131665	GG	41	18.0617
Memphis	MCP1_CCL2_rs13900	CC	137	59.0517
Memphis	MCP1_CCL2_rs13900	CT	86	37.069
Memphis	MCP1_CCL2_rs13900	TT	9	3.87931
Memphis	MDC_CCL22_rs170360	AA	137	59.8253
Memphis	MDC_CCL22_rs170360	AG	78	34.0611
Memphis	MDC_CCL22_rs170360	GG	14	6.11354
Memphis	MDC_CCL22_rs41466149	CC	225	97.4026
Memphis	MDC_CCL22_rs41466149	CG	6	2.5974
Memphis	MDC_CCL22_rs4784800	AT	41	17.7489
Memphis	MDC_CCL22_rs4784800	TT	190	82.2511
Memphis	MDC_CCL22_rs658559	CC	115	50
Memphis	MDC_CCL22_rs658559	CT	98	42.6087
Memphis	MDC_CCL22_rs658559	TT	17	7.3913
Memphis	MIP1a_CCL3_rs34171309	GG	203	87.5
Memphis	MIP1a_CCL3_rs34171309	GT	29	12.5
Memphis	MIP1a_CCL3_rs8951	CC	4	1.72414
Memphis	MIP1a_CCL3_rs8951	CT	226	97.4138
Memphis	MIP1a_CCL3_rs8951	TT	2	0.862069
Memphis	MIP1b_CCL4_rs1049750	GG	6	2.5974
Memphis	MIP1b_CCL4_rs1049750	GT	223	96.5368
Memphis	MIP1b_CCL4_rs1049750	TT	2	0.865801
Memphis	MIP1b_CCL4_rs1049833	CG	39	16.8103
Memphis	MIP1b_CCL4_rs1049833	GG	193	83.1897
Memphis	MIP1b_CCL4_rs1719152	AT	45	19.3966
Memphis	MIP1b_CCL4_rs1719152	TT	187	80.6034
Memphis	NFKB_NFKB1_rs72696119	CC	72	31.441
Memphis	NFKB_NFKB1_rs72696119	CG	112	48.9083
Memphis	NFKB_NFKB1_rs72696119	GG	45	19.6507
Memphis	NFKB_REL_rs67574266	AA	9	3.8961
Memphis	NFKB_REL_rs67574266	AG	54	23.3766
Memphis	NFKB_REL_rs67574266	GG	168	72.7273
Memphis	NFKB_RELA_rs9725	CC	185	80.0866
Memphis	NFKB_RELA_rs9725	CT	46	19.9134
Memphis	PDGFAA_PDGFA_rs10254081	CC	135	58.4416
Memphis	PDGFAA_PDGFA_rs10254081	CT	73	31.6017
Memphis	PDGFAA_PDGFA_rs10254081	TT	23	9.95671
Memphis	PDGFAA_PDGFA_rs1129403	AA	8	3.4632
Memphis	PDGFAA_PDGFA_rs1129403	AG	80	34.632
Memphis	PDGFAA_PDGFA_rs1129403	GG	143	61.9048
Memphis	PDGFAA_PDGFA_rs1800814	CC	49	21.2121
Memphis	PDGFAA_PDGFA_rs1800814	CT	105	45.4545
Memphis	PDGFAA_PDGFA_rs1800814	TT	77	33.3333
Memphis	PDGFAA_PDGFA_rs2070958	AA	73	31.6017
Memphis	PDGFAA_PDGFA_rs2070958	AG	112	48.4848
Memphis	PDGFAA_PDGFA_rs2070958	GG	46	19.9134
Memphis	RANTES_CCL5_rs1065341	AA	154	66.6667
Memphis	RANTES_CCL5_rs1065341	AG	65	28.1385
Memphis	RANTES_CCL5_rs1065341	GG	12	5.19481
Memphis	RANTES_CCL5_rs3817656	CT	233	100
Memphis	sCD40L_CD40LG_rs73560786	CC	165	71.1207
Memphis	sCD40L_CD40LG_rs73560786	CT	48	20.6897
Memphis	sCD40L_CD40LG_rs73560786	TT	19	8.18966
Memphis	TGFa_TGFA_rs1058213	CC	163	70.2586
Memphis	TGFa_TGFA_rs1058213	CT	61	26.2931
Memphis	TGFa_TGFA_rs1058213	TT	8	3.44828
Memphis	TGFa_TGFA_rs3771515	AA	1	0.431034
Memphis	TGFa_TGFA_rs3771515	AG	56	24.1379
Memphis	TGFa_TGFA_rs3771515	GG	175	75.431
Memphis	TGFa_TGFA_rs3771527	AA	3	1.2987
Memphis	TGFa_TGFA_rs3771527	AT	62	26.8398
Memphis	TGFa_TGFA_rs3771527	TT	166	71.8615
Memphis	TGFa_TGFA_rs503314	CC	23	9.95671
Memphis	TGFa_TGFA_rs503314	CG	89	38.5281
Memphis	TGFa_TGFA_rs503314	GG	119	51.5152
Memphis	TGFa_TGFA_rs77014477	CC	2	0.862069
Memphis	TGFa_TGFA_rs77014477	CT	26	11.2069
Memphis	TGFa_TGFA_rs77014477	TT	204	87.931
Memphis	TNFb_LTA_rs1041981	AA	61	26.2931
Memphis	TNFb_LTA_rs1041981	AC	118	50.8621
Memphis	TNFb_LTA_rs1041981	CC	53	22.8448
Memphis	VEGF_VEGFA_rs10434	AA	34	14.6552
Memphis	VEGF_VEGFA_rs10434	AG	95	40.9483
Memphis	VEGF_VEGFA_rs10434	GG	103	44.3966
Memphis	VEGF_VEGFA_rs2010963	CC	29	12.6638
Memphis	VEGF_VEGFA_rs2010963	CG	100	43.6681
Memphis	VEGF_VEGFA_rs2010963	GG	100	43.6681
Memphis	VEGF_VEGFA_rs3025040	CC	161	70
Memphis	VEGF_VEGFA_rs3025040	CT	64	27.8261
Memphis	VEGF_VEGFA_rs3025040	TT	5	2.17391
Memphis	VEGF_VEGFA_rs3025053	AG	6	2.58621
Memphis	VEGF_VEGFA_rs3025053	GG	226	97.4138
Nicaragua	EGF_EGF_rs11568943	AA	3	2.63158
Nicaragua	EGF_EGF_rs11568943	AG	24	21.0526
Nicaragua	EGF_EGF_rs11568943	GG	87	76.3158
Nicaragua	EGF_EGF_rs11569017	AA	94	78.3333
Nicaragua	EGF_EGF_rs11569017	AT	26	21.6667
Nicaragua	EGF_EGF_rs11569046	CT	5	4.16667
Nicaragua	EGF_EGF_rs11569046	TT	115	95.8333
Nicaragua	EGF_EGF_rs11569146	CC	115	95.8333
Nicaragua	EGF_EGF_rs11569146	CT	5	4.16667
Nicaragua	EGF_EGF_rs11569149	AA	77	64.7059
Nicaragua	EGF_EGF_rs11569149	AG	36	30.2521
Nicaragua	EGF_EGF_rs11569149	GG	6	5.04202
Nicaragua	EGF_EGF_rs2237051	AA	37	30.8333
Nicaragua	EGF_EGF_rs2237051	AG	64	53.3333
Nicaragua	EGF_EGF_rs2237051	GG	19	15.8333
Nicaragua	EGF_EGF_rs3733625	AG	120	100
Nicaragua	EGF_EGF_rs4444903	AA	17	14.1667
Nicaragua	EGF_EGF_rs4444903	AG	68	56.6667
Nicaragua	EGF_EGF_rs4444903	GG	35	29.1667
Nicaragua	EGF_EGF_rs4698803	AT	13	10.8333
Nicaragua	EGF_EGF_rs4698803	TT	107	89.1667
Nicaragua	EGF_EGF_rs7653900	CC	16	13.3333
Nicaragua	EGF_EGF_rs7653900	CT	62	51.6667
Nicaragua	EGF_EGF_rs7653900	TT	42	35
Nicaragua	Eotaxin_CCL11_rs5027581	AA	85	70.8333
Nicaragua	Eotaxin_CCL11_rs5027581	AT	32	26.6667
Nicaragua	Eotaxin_CCL11_rs5027581	TT	3	2.5
Nicaragua	FGF2_FGF2_rs1048201	CC	63	52.5
Nicaragua	FGF2_FGF2_rs1048201	CT	51	42.5
Nicaragua	FGF2_FGF2_rs1048201	TT	6	5
Nicaragua	FGF2_FGF2_rs3747676	CC	21	17.5
Nicaragua	FGF2_FGF2_rs3747676	CT	65	54.1667
Nicaragua	FGF2_FGF2_rs3747676	TT	34	28.3333
Nicaragua	FGF2_FGF2_rs41278093	AG	5	4.20168
Nicaragua	FGF2_FGF2_rs41278093	GG	114	95.7983
Nicaragua	FGF2_FGF2_rs41348645	AA	21	17.5
Nicaragua	FGF2_FGF2_rs41348645	AG	59	49.1667
Nicaragua	FGF2_FGF2_rs41348645	GG	40	33.3333
Nicaragua	FGF2_FGF2_rs41501547	AA	114	95
Nicaragua	FGF2_FGF2_rs41501547	AG	5	4.16667
Nicaragua	FGF2_FGF2_rs41501547	GG	1	0.833333
Nicaragua	FGF2_FGF2_rs45504296	CT	35	29.1667
Nicaragua	FGF2_FGF2_rs45504296	TT	85	70.8333
Nicaragua	FGF2_FGF2_rs7655413	CC	16	13.3333
Nicaragua	FGF2_FGF2_rs7655413	CT	63	52.5
Nicaragua	FGF2_FGF2_rs7655413	TT	41	34.1667
Nicaragua	FKN_CX3CL1_rs2239350	CC	116	96.6667
Nicaragua	FKN_CX3CL1_rs2239350	CG	4	3.33333
Nicaragua	FKN_CX3CL1_rs78604892	AG	28	23.3333
Nicaragua	FKN_CX3CL1_rs78604892	GG	92	76.6667
Nicaragua	FKN_CX3CL1_rs8323	AA	37	30.8333
Nicaragua	FKN_CX3CL1_rs8323	AG	58	48.3333
Nicaragua	FKN_CX3CL1_rs8323	GG	25	20.8333
Nicaragua	Flt3.Ligand_FLT3LG_rs1042122	CC	9	7.56303
Nicaragua	Flt3.Ligand_FLT3LG_rs1042122	CT	52	43.6975
Nicaragua	Flt3.Ligand_FLT3LG_rs1042122	TT	58	48.7395
Nicaragua	Flt3.Ligand_FLT3LG_rs17272847	AG	34	28.5714
Nicaragua	Flt3.Ligand_FLT3LG_rs17272847	GG	85	71.4286
Nicaragua	Flt3.Ligand_FLT3LG_rs2946871	CC	81	67.5
Nicaragua	Flt3.Ligand_FLT3LG_rs2946871	CG	36	30
Nicaragua	Flt3.Ligand_FLT3LG_rs2946871	GG	3	2.5
Nicaragua	GCSF_CSF3_rs1042657	CC	1	0.833333
Nicaragua	GCSF_CSF3_rs1042657	CT	17	14.1667
Nicaragua	GCSF_CSF3_rs1042657	TT	102	85
Nicaragua	GCSF_CSF3_rs1042658	CC	60	50
Nicaragua	GCSF_CSF3_rs1042658	CT	48	40
Nicaragua	GCSF_CSF3_rs1042658	TT	12	10
Nicaragua	GCSF_CSF3_rs2827	CC	102	85
Nicaragua	GCSF_CSF3_rs2827	CT	16	13.3333
Nicaragua	GCSF_CSF3_rs2827	TT	2	1.66667
Nicaragua	GROa_CXCL1_rs1957068	CC	112	93.3333
Nicaragua	GROa_CXCL1_rs1957068	CT	8	6.66667
Nicaragua	IFNa2_IFNA2_rs10120977	AA	102	85
Nicaragua	IFNa2_IFNA2_rs10120977	AG	18	15
Nicaragua	IL10_IL10_rs3024496	CC	1	0.833333
Nicaragua	IL10_IL10_rs3024496	CT	39	32.5
Nicaragua	IL10_IL10_rs3024496	TT	80	66.6667
Nicaragua	IL10_IL10_rs3024498	AA	97	80.8333
Nicaragua	IL10_IL10_rs3024498	AG	22	18.3333
Nicaragua	IL10_IL10_rs3024498	GG	1	0.833333
Nicaragua	IL12p40_IL12B_rs1368439	GG	1	0.833333
Nicaragua	IL12p40_IL12B_rs1368439	GT	12	10
Nicaragua	IL12p40_IL12B_rs1368439	TT	107	89.1667
Nicaragua	IL12p40_IL12B_rs3212227	AA	41	34.1667
Nicaragua	IL12p40_IL12B_rs3212227	AC	63	52.5
Nicaragua	IL12p40_IL12B_rs3212227	CC	16	13.3333
Nicaragua	IL12p70_IL12A_rs2227314	GG	46	38.3333
Nicaragua	IL12p70_IL12A_rs2227314	GT	58	48.3333
Nicaragua	IL12p70_IL12A_rs2227314	TT	16	13.3333
Nicaragua	IL12p70_IL12A_rs568408	AA	1	0.833333
Nicaragua	IL12p70_IL12A_rs568408	AG	16	13.3333
Nicaragua	IL12p70_IL12A_rs568408	GG	103	85.8333
Nicaragua	IL13_IL13_rs20541	CC	29	24.1667
Nicaragua	IL13_IL13_rs20541	CT	60	50
Nicaragua	IL13_IL13_rs20541	TT	31	25.8333
Nicaragua	IL13_IL13_rs847	AA	28	23.3333
Nicaragua	IL13_IL13_rs847	AG	63	52.5
Nicaragua	IL13_IL13_rs847	GG	29	24.1667
Nicaragua	IL13_IL13_rs848	GG	24	20
Nicaragua	IL13_IL13_rs848	GT	60	50
Nicaragua	IL13_IL13_rs848	TT	36	30
Nicaragua	IL15_IL15_rs10519613	AA	18	15.1261
Nicaragua	IL15_IL15_rs10519613	AC	57	47.8992
Nicaragua	IL15_IL15_rs10519613	CC	44	36.9748
Nicaragua	IL15_IL15_rs1057972	AA	36	30
Nicaragua	IL15_IL15_rs1057972	AT	69	57.5
Nicaragua	IL15_IL15_rs1057972	TT	15	12.5
Nicaragua	IL15_IL15_rs10833	AA	4	3.33333
Nicaragua	IL15_IL15_rs10833	AG	27	22.5
Nicaragua	IL15_IL15_rs10833	GG	89	74.1667
Nicaragua	IL15_IL15_rs2254514	CC	95	79.1667
Nicaragua	IL15_IL15_rs2254514	CT	23	19.1667
Nicaragua	IL15_IL15_rs2254514	TT	2	1.66667
Nicaragua	IL15_IL15_rs2291596	CC	37	30.8333
Nicaragua	IL15_IL15_rs2291596	CT	68	56.6667
Nicaragua	IL15_IL15_rs2291596	TT	15	12.5
Nicaragua	IL15_IL15_rs56245420	AA	109	90.8333
Nicaragua	IL15_IL15_rs56245420	AT	11	9.16667
Nicaragua	IL15_IL15_rs73851531	CT	3	2.5
Nicaragua	IL15_IL15_rs73851531	TT	117	97.5
Nicaragua	IL17A_IL17A_rs1974226	AA	2	1.66667
Nicaragua	IL17A_IL17A_rs1974226	AG	16	13.3333
Nicaragua	IL17A_IL17A_rs1974226	GG	102	85
Nicaragua	IL17A_IL17A_rs3748067	AG	10	8.33333
Nicaragua	IL17A_IL17A_rs3748067	GG	110	91.6667
Nicaragua	IL17A_IL17A_rs7747909	AA	1	0.833333
Nicaragua	IL17A_IL17A_rs7747909	AG	26	21.6667
Nicaragua	IL17A_IL17A_rs7747909	GG	93	77.5
Nicaragua	IL18_IL18_rs360717	AA	19	15.8333
Nicaragua	IL18_IL18_rs360717	AG	63	52.5
Nicaragua	IL18_IL18_rs360717	GG	38	31.6667
Nicaragua	IL18_IL18_rs5744292	AA	105	87.5
Nicaragua	IL18_IL18_rs5744292	AG	15	12.5
Nicaragua	IL1a_IL1A_rs1304037	AA	58	48.3333
Nicaragua	IL1a_IL1A_rs1304037	AG	50	41.6667
Nicaragua	IL1a_IL1A_rs1304037	GG	12	10
Nicaragua	IL1a_IL1A_rs2856836	CC	8	6.66667
Nicaragua	IL1a_IL1A_rs2856836	CT	49	40.8333
Nicaragua	IL1a_IL1A_rs2856836	TT	63	52.5
Nicaragua	IL1a_IL1A_rs3783590	AT	4	3.33333
Nicaragua	IL1a_IL1A_rs3783590	TT	116	96.6667
Nicaragua	IL1b_IL1B_rs1071676	CG	18	15
Nicaragua	IL1b_IL1B_rs1071676	GG	102	85
Nicaragua	IL1Ra_IL1RN_rs17042917	AA	6	5
Nicaragua	IL1Ra_IL1RN_rs17042917	AG	35	29.1667
Nicaragua	IL1Ra_IL1RN_rs17042917	GG	79	65.8333
Nicaragua	IL1Ra_IL1RN_rs315951	CC	1	0.833333
Nicaragua	IL1Ra_IL1RN_rs315951	CG	47	39.1667
Nicaragua	IL1Ra_IL1RN_rs315951	GG	72	60
Nicaragua	IL4_IL4_rs2070874	CC	42	35
Nicaragua	IL4_IL4_rs2070874	CT	55	45.8333
Nicaragua	IL4_IL4_rs2070874	TT	23	19.1667
Nicaragua	IL4_IL4_rs2243274	AA	23	19.3277
Nicaragua	IL4_IL4_rs2243274	AG	63	52.9412
Nicaragua	IL4_IL4_rs2243274	GG	33	27.7311
Nicaragua	IL4_IL4_rs2243290	AA	21	17.5
Nicaragua	IL4_IL4_rs2243290	AC	57	47.5
Nicaragua	IL4_IL4_rs2243290	CC	42	35
Nicaragua	IL6_IL6_rs1548216	CG	21	17.5
Nicaragua	IL6_IL6_rs1548216	GG	99	82.5
Nicaragua	IL8_IL8_rs1126647	AA	72	60
Nicaragua	IL8_IL8_rs1126647	AT	40	33.3333
Nicaragua	IL8_IL8_rs1126647	TT	8	6.66667
Nicaragua	IL8_IL8_rs2227538	CC	109	90.8333
Nicaragua	IL8_IL8_rs2227538	CT	11	9.16667
Nicaragua	IL9_IL9_rs2069885	CC	109	90.8333
Nicaragua	IL9_IL9_rs2069885	CT	11	9.16667
Nicaragua	IP10_CXCL10_rs3921	CC	85	70.8333
Nicaragua	IP10_CXCL10_rs3921	CG	29	24.1667
Nicaragua	IP10_CXCL10_rs3921	GG	6	5
Nicaragua	IRF3_IRF3_rs2304204	AA	52	43.6975
Nicaragua	IRF3_IRF3_rs2304204	AG	54	45.3782
Nicaragua	IRF3_IRF3_rs2304204	GG	13	10.9244
Nicaragua	IRF7_IRF7_rs1131665	AA	61	50.8333
Nicaragua	IRF7_IRF7_rs1131665	AG	38	31.6667
Nicaragua	IRF7_IRF7_rs1131665	GG	21	17.5
Nicaragua	MCP1_CCL2_rs13900	CC	23	19.1667
Nicaragua	MCP1_CCL2_rs13900	CT	52	43.3333
Nicaragua	MCP1_CCL2_rs13900	TT	45	37.5
Nicaragua	MDC_CCL22_rs170360	AA	62	51.6667
Nicaragua	MDC_CCL22_rs170360	AG	47	39.1667
Nicaragua	MDC_CCL22_rs170360	GG	11	9.16667
Nicaragua	MDC_CCL22_rs41466149	CC	111	92.5
Nicaragua	MDC_CCL22_rs41466149	CG	9	7.5
Nicaragua	MDC_CCL22_rs4784800	AA	4	3.33333
Nicaragua	MDC_CCL22_rs4784800	AT	25	20.8333
Nicaragua	MDC_CCL22_rs4784800	TT	91	75.8333
Nicaragua	MDC_CCL22_rs658559	CC	39	32.5
Nicaragua	MDC_CCL22_rs658559	CT	55	45.8333
Nicaragua	MDC_CCL22_rs658559	TT	26	21.6667
Nicaragua	MIP1a_CCL3_rs34171309	GG	119	99.1667
Nicaragua	MIP1a_CCL3_rs34171309	GT	1	0.833333
Nicaragua	MIP1a_CCL3_rs8951	CC	4	3.33333
Nicaragua	MIP1a_CCL3_rs8951	CT	116	96.6667
Nicaragua	MIP1b_CCL4_rs1049750	GT	118	99.1597
Nicaragua	MIP1b_CCL4_rs1049750	TT	1	0.840336
Nicaragua	MIP1b_CCL4_rs1049833	CG	3	2.5
Nicaragua	MIP1b_CCL4_rs1049833	GG	117	97.5
Nicaragua	MIP1b_CCL4_rs1719152	AT	42	35
Nicaragua	MIP1b_CCL4_rs1719152	TT	78	65
Nicaragua	NFKB_NFKB1_rs72696119	CC	23	20.354
Nicaragua	NFKB_NFKB1_rs72696119	CG	53	46.9027
Nicaragua	NFKB_NFKB1_rs72696119	GG	37	32.7434
Nicaragua	NFKB_REL_rs67574266	AA	6	5.04202
Nicaragua	NFKB_REL_rs67574266	AG	21	17.6471
Nicaragua	NFKB_REL_rs67574266	GG	92	77.3109
Nicaragua	NFKB_RELA_rs9725	CC	113	94.1667
Nicaragua	NFKB_RELA_rs9725	CT	7	5.83333
Nicaragua	PDGFAA_PDGFA_rs10254081	CC	69	57.5
Nicaragua	PDGFAA_PDGFA_rs10254081	CT	48	40
Nicaragua	PDGFAA_PDGFA_rs10254081	TT	3	2.5
Nicaragua	PDGFAA_PDGFA_rs1129403	AA	5	4.16667
Nicaragua	PDGFAA_PDGFA_rs1129403	AG	43	35.8333
Nicaragua	PDGFAA_PDGFA_rs1129403	GG	72	60
Nicaragua	PDGFAA_PDGFA_rs1800814	CC	27	22.5
Nicaragua	PDGFAA_PDGFA_rs1800814	CT	63	52.5
Nicaragua	PDGFAA_PDGFA_rs1800814	TT	30	25
Nicaragua	PDGFAA_PDGFA_rs2070958	AA	34	28.3333
Nicaragua	PDGFAA_PDGFA_rs2070958	AG	62	51.6667
Nicaragua	PDGFAA_PDGFA_rs2070958	GG	24	20
Nicaragua	RANTES_CCL5_rs1065341	AA	107	89.1667
Nicaragua	RANTES_CCL5_rs1065341	AG	13	10.8333
Nicaragua	RANTES_CCL5_rs3817656	CT	120	100
Nicaragua	sCD40L_CD40LG_rs73560786	CC	114	95
Nicaragua	sCD40L_CD40LG_rs73560786	CT	5	4.16667
Nicaragua	sCD40L_CD40LG_rs73560786	TT	1	0.833333
Nicaragua	TGFa_TGFA_rs1058213	CC	99	82.5
Nicaragua	TGFa_TGFA_rs1058213	CT	21	17.5
Nicaragua	TGFa_TGFA_rs3771515	AA	16	13.4454
Nicaragua	TGFa_TGFA_rs3771515	AG	48	40.3361
Nicaragua	TGFa_TGFA_rs3771515	GG	55	46.2185
Nicaragua	TGFa_TGFA_rs3771527	AA	17	14.1667
Nicaragua	TGFa_TGFA_rs3771527	AT	47	39.1667
Nicaragua	TGFa_TGFA_rs3771527	TT	56	46.6667
Nicaragua	TGFa_TGFA_rs503314	CC	12	10
Nicaragua	TGFa_TGFA_rs503314	CG	54	45
Nicaragua	TGFa_TGFA_rs503314	GG	54	45
Nicaragua	TGFa_TGFA_rs77014477	CT	5	4.16667
Nicaragua	TGFa_TGFA_rs77014477	TT	115	95.8333
Nicaragua	TNFb_LTA_rs1041981	AA	23	19.1667
Nicaragua	TNFb_LTA_rs1041981	AC	48	40
Nicaragua	TNFb_LTA_rs1041981	CC	49	40.8333
Nicaragua	VEGF_VEGFA_rs10434	AA	6	5
Nicaragua	VEGF_VEGFA_rs10434	AG	39	32.5
Nicaragua	VEGF_VEGFA_rs10434	GG	75	62.5
Nicaragua	VEGF_VEGFA_rs2010963	CC	11	9.64912
Nicaragua	VEGF_VEGFA_rs2010963	CG	47	41.2281
Nicaragua	VEGF_VEGFA_rs2010963	GG	56	49.1228
Nicaragua	VEGF_VEGFA_rs3025040	CC	75	62.5
Nicaragua	VEGF_VEGFA_rs3025040	CT	32	26.6667
Nicaragua	VEGF_VEGFA_rs3025040	TT	13	10.8333
Nicaragua	VEGF_VEGFA_rs3025053	AG	6	5
Nicaragua	VEGF_VEGFA_rs3025053	GG	114	95
