## Supplemental Table 2 for "Integrated Drivers of Basal and Acute Immunity in Diverse Human Populations"

### Sheet: Sheet1
Analysis Group	Population	Raw_pval	Adj_pval
Primary	cDC1_MHCII_MFI	0.5	0.572
Primary	cDC2_MHCII_MFI	0.093	0.186
Primary	Mono_Macs_MHCII_MFI	0.52	0.572
Primary	pDC_CD80	0.37	0.478824
Primary	pDC_MHCII	0.00043	0.002365
Primary	pDC_MHCII_MFI	0.15	0.275
Primary	gamma_deltas	9.1e-05	0.000667333
Primary	cTfh	0.85	0.85
Primary	Plasmablasts.Lymphocytes	0.00069	0.003036
Primary	CD4_CD25	0.029	0.0708889
Primary	CD4_CD38	0.49	0.572
Primary	CD4_CD69	5e-05	0.00055
Primary	CD4_Tcm	0.0063	0.0198
Primary	CD4_Tem	0.093	0.186
Primary	CD4_Tnaive	0.63	0.66
Primary	CD4_TIGIT	0.26	0.408571
Primary	CD8_CD38	0.35	0.478824
Primary	CD8_CD69	4.3e-05	0.00055
Primary	CD8_Tcm	0.013	0.03575
Primary	CD8_Tem	0.0038	0.0139333
Primary	CD8_Tnaive	0.23	0.389231
Primary	CD8_TIGIT	0.37	0.478824
Secondary	pDC_CD80.pMil	0.02	0.087
Secondary	pDC_MHCII.pMil	3.5e-06	6.3e-05
Secondary	gamma_deltas.pMil	0.71	0.751765
Secondary	cTfh.pMil	0.3	0.385714
Secondary	Plasmablasts.pMil	0.00011	0.00099
Secondary	CD4_CD25.pMil	0.04	0.102857
Secondary	CD4_CD38.pMil	0.34	0.408
Secondary	CD4_CD69.pMil	0.0066	0.0396
Secondary	CD4_Tcm.pMil	0.63	0.70875
Secondary	CD4_Tem.pMil	0.24	0.373846
Secondary	CD4_Tnaive.pMil	0.25	0.373846
Secondary	CD4_TIGIT.pMil	0.21	0.373846
Secondary	CD8_CD38.pMil	0.067	0.134
Secondary	CD8_CD69.pMil	0.027	0.087
Secondary	CD8_Tcm.pMil	0.86	0.86
Secondary	CD8_Tem.pMil	0.029	0.087
Secondary	CD8_Tnaive.pMil	0.27	0.373846
Secondary	CD8_TIGIT.pMil	0.063	0.134
