## Supplemental Table 6 for "Integrated Drivers of Basal and Acute Immunity in Diverse Human Populations"

### Sheet: Sheet1
Cohort	Analysis Group	Symptom Category	Stat Test	Factor	Estimate Value	P-value
Memphis	Biological and HV_Lower Respiratory Symptom Score	Continuous	Linear regression	scale(Age)	8.402	0.240032
Memphis	Biological and HV_Lower Respiratory Symptom Score	Continuous	Linear regression	Sex.Male	-4.517	0.706306
Memphis	Biological and HV_Lower Respiratory Symptom Score	Continuous	Linear regression	CMV.Pos	-29.098	0.010289
Memphis	Biological and HV_Lower Respiratory Symptom Score	Continuous	Linear regression	HSV.Pos	-10.836	0.447936
Memphis	Biological and HV_Lower Respiratory Symptom Score	Continuous	Linear regression	EBV.Pos	17.307	0.228235
Memphis	Biological and HV_Total Symptom Score	Continuous	Linear regression	scale(Age)	46.96	0.175
Memphis	Biological and HV_Total Symptom Score	Continuous	Linear regression	Sex.Male	-55.97	0.336
Memphis	Biological and HV_Total Symptom Score	Continuous	Linear regression	CMV.Pos	-82.09	0.126
Memphis	Biological and HV_Total Symptom Score	Continuous	Linear regression	HSV.Pos	-69.34	0.316
Memphis	Biological and HV_Total Symptom Score	Continuous	Linear regression	EBV.Pos	11.31	0.87
Memphis	Biological and HV_Hospitalized	Binary	Logistic regression	scale(Age)	-0.4505	0.3374
Memphis	Biological and HV_Hospitalized	Binary	Logistic regression	Sex.Male	0.7203	0.3128
Memphis	Biological and HV_Hospitalized	Binary	Logistic regression	CMV.Pos	-0.6384	0.3721
Memphis	Biological and HV_Hospitalized	Binary	Logistic regression	HSV.Pos	0.9055	0.2808
Memphis	Biological and HV_Hospitalized	Binary	Logistic regression	EBV.Pos	-0.7777	0.3024
Memphis	Biological and HV_Viral Load	Continuous	Linear regression	scale(Age)	-0.21438	0.12897
Memphis	Biological and HV_Viral Load	Continuous	Linear regression	Sex.Male	0.08955	0.72492
Memphis	Biological and HV_Viral Load	Continuous	Linear regression	scale(Study.Day)	-0.32726	0.00434
Memphis	Biological and HV_Viral Load	Continuous	Linear regression	CMV.Pos	-0.10804	0.65548
Memphis	Biological and HV_Viral Load	Continuous	Linear regression	EBV.Pos	0.26408	0.38488
Memphis	Biological and HV_Viral Load	Continuous	Linear regression	HSV.Pos	0.11215	0.69295
Memphis	Biological and HV_Days Shed	Continuous	Linear regression	scale(Age)	0.05497	0.93737
Memphis	Biological and HV_Days Shed	Continuous	Linear regression	Sex.Male	-0.56065	0.64746
Memphis	Biological and HV_Days Shed	Continuous	Linear regression	CMV.Pos	-1.51256	0.2086
Memphis	Biological and HV_Days Shed	Continuous	Linear regression	EBV.Pos	2.00469	0.16937
Memphis	Biological and HV_Days Shed	Continuous	Linear regression	HSV.Pos	-3.13933	0.0304
Memphis	Biological and HV_Microneut	Continuous	Linear regression	scale(Age)	-105.04	0.000666
Memphis	Biological and HV_Microneut	Continuous	Linear regression	Sex.Male	199.395	0.001116
Memphis	Biological and HV_Microneut	Continuous	Linear regression	scale(Study.Day)	31.971	0.239731
Memphis	Biological and HV_Microneut	Continuous	Linear regression	CMV.Pos	143.942	0.00861
Memphis	Biological and HV_Microneut	Continuous	Linear regression	EBV.Pos	55.003	0.389587
Memphis	Biological and HV_Microneut	Continuous	Linear regression	HSV.Pos	7.824	0.912425
Baltimore	Biological and HV_Pneumonia	Binary	Logistic regression	scale(Age)	0.43481	0.088399
Baltimore	Biological and HV_Pneumonia	Binary	Logistic regression	Sex.Male	1.66902	0.001494
Baltimore	Biological and HV_Pneumonia	Binary	Logistic regression	CMV.Pos	1.06619	0.0457
Baltimore	Biological and HV_Pneumonia	Binary	Logistic regression	HSV.Pos	-0.14338	0.820685
Baltimore	Biological and HV_Pneumonia	Binary	Logistic regression	EBV.Pos	-0.06795	0.923814
Baltimore	Biological and HV_Hospitalized	Binary	Logistic regression	scale(Age)	0.69543	0.000146
Baltimore	Biological and HV_Hospitalized	Binary	Logistic regression	Sex.Male	0.90804	0.018215
Baltimore	Biological and HV_Hospitalized	Binary	Logistic regression	CMV.Pos	1.60858	5.72e-05
Baltimore	Biological and HV_Hospitalized	Binary	Logistic regression	HSV.Pos	-0.53074	0.237735
Baltimore	Biological and HV_Hospitalized	Binary	Logistic regression	EBV.Pos	-0.07618	0.872982
Baltimore	Biological and HV_Supplemental Oxygen	Binary	Logistic regression	scale(Age)	0.37493	0.08553
Baltimore	Biological and HV_Supplemental Oxygen	Binary	Logistic regression	Sex.Male	0.24191	0.58198
Baltimore	Biological and HV_Supplemental Oxygen	Binary	Logistic regression	CMV.Pos	0.92286	0.05861
Baltimore	Biological and HV_Supplemental Oxygen	Binary	Logistic regression	HSV.Pos	-0.01237	0.98375
Baltimore	Biological and HV_Supplemental Oxygen	Binary	Logistic regression	EBV.Pos	0.18019	0.79025
Taiwan	Biological and HV_Pneumonia	Binary	Logistic regression	scale(Age)	0.66261	8.89e-05
Taiwan	Biological and HV_Pneumonia	Binary	Logistic regression	Sex.Male	-0.09595	0.7508
Taiwan	Biological and HV_Pneumonia	Binary	Logistic regression	CMV.Pos	-0.13348	0.6542
Taiwan	Biological and HV_Pneumonia	Binary	Logistic regression	HSV.Pos	0.69313	0.1287
Taiwan	Biological and HV_Pneumonia	Binary	Logistic regression	EBV.Pos	0.36739	0.2606
Taiwan	Biological and HV_Hospitalized	Binary	Logistic regression	scale(Age)	0.22655	0.19807
Taiwan	Biological and HV_Hospitalized	Binary	Logistic regression	Sex.Male	-0.93575	0.00847
Taiwan	Biological and HV_Hospitalized	Binary	Logistic regression	CMV.Pos	-0.32757	0.30842
Taiwan	Biological and HV_Hospitalized	Binary	Logistic regression	HSV.Pos	0.02009	0.96456
Taiwan	Biological and HV_Hospitalized	Binary	Logistic regression	EBV.Pos	-0.40052	0.23642
Taiwan	Biological and HV_Supplemental Oxygen	Binary	Logistic regression	scale(Age)	0.14083	0.4617
Taiwan	Biological and HV_Supplemental Oxygen	Binary	Logistic regression	Sex.Male	-0.96187	0.015
Taiwan	Biological and HV_Supplemental Oxygen	Binary	Logistic regression	CMV.Pos	-0.05695	0.8706
Taiwan	Biological and HV_Supplemental Oxygen	Binary	Logistic regression	HSV.Pos	-0.16	0.7371
Taiwan	Biological and HV_Supplemental Oxygen	Binary	Logistic regression	EBV.Pos	-0.16168	0.6639
